# Erasure of Biologically Meaningful Signal by Unsupervised scRNAseq Batch-correction Methods

**DOI:** 10.1101/2021.11.15.468733

**Authors:** Scott R Tyler, Ernesto Guccione, Eric E Schadt

**Affiliations:** Department of Oncological Sciences, Tisch Cancer Institute, Icahn School of Medicine at Mount Sinai, New York, NY, USA; Center for OncoGenomics and Innovative Therapeutics (COGIT); Department of Pharmacological Sciences and Mount Sinai Center for Therapeutics Discovery, Icahn School of Medicine at Mount Sinai, New York, NY, USA; Black Family Stem Cell Institute, Icahn School of Medicine at Mount Sinai, New York, NY 10029, USA; Bioinformatics for Next Generation Sequencing (BiNGS) Shared Resource Facility, Icahn School of Medicine at Mount Sinai, New York, NY, USA; Department of Genetics and Genomic Sciences, Icahn School of Medicine at Mount Sinai, New York, NY, USA

## Abstract

Single cell RNAseq (scRNAseq) batches range from technical-replicates to multi-tissue atlases, thus requiring robust batch-correction methods that operate effectively across this spectrum of between-batch similarity. Commonly employed benchmarks quantify *removal* of batch effects and preservation of *within-batch* variation, the preservation of biologically meaningful differences *between* batches has been under-researched. Here, we address these gaps, quantifying batch effects at the level of cluster composition and along overlapping topologies through the introduction of two new measures. We discovered that standard approaches of scRNAseq batch-correction erase cell-type and cell-state variation in real-world biological datasets, single cell gene expression atlases, and *in silico* experiments. We highlight through examples showing that these issues may create the artefactual appearance of external validation/replication of findings. Our results demonstrate that either biological effects, if known, must be balanced between batches (like bulk-techniques), or technical effects that vary between batches must be explicitly modeled to prevent erasure of biological variation by unsupervised batch correction approaches.
