## Supplementary material for "Erasure of Biologically Meaningful Signal by Unsupervised scRNAseq Batch-correction Methods": ED Table 1

### Sheet: a) class_2_comention_results
Extended Data Table 1: Relative co-mentions of Class-2 algorithms with the term "batch correction" within the population of manuscripts that contain the phrase single cell RNAseq. a, Tabulated results of study and chi-square statistics. b, Raw data and links that were used for tabulation of co-mentions.
method	percent_meth_also_batch_cor	MethodYes_BatchCorrectionYes	MethodNo_BatchCorrectionYes	MethodYes_BatchCorrectionNo	MethodNo_BatchCorrectionNo	chi_sq	chi_p	chi_p_bh_adj
Combat-seq	1	487	37013	0	1072500	13904.7	0	0
Seurat CCA	0.423423	4700	32800	6400	1066100	52135.2	0	0
Harmony	0.350282	6200	31300	11500	1061000	55187.2	0	0
Liger	0.252778	546	36954	1614	1070886	3172.95	0	0
Scanorama	0.916667	330	37170	30	1072470	8572.34	0	0
scVI	0.754777	474	37026	154	1072346	9984.48	0	0

### Sheet: b) raw_data
method	Co-mention	base	Results	link
NA	NA	single cell rna seq	1110000	https://scholar.google.com/scholar?hl=en&as_sdt=0%2C33&q=single+cell+rna+seq
NA	batch correction	single cell rna seq	37500	https://scholar.google.com/scholar?hl=en&as_sdt=0%2C33&q=single+cell+rna+seq+batch+correction
Combat-seq	batch correction	single cell rna seq	487	https://scholar.google.com/scholar?hl=en&as_sdt=0%2C33&q=single+cell+rna+seq+batch+correction+Combat-seq
Seurat CCA	batch correction	single cell rna seq	4700	https://scholar.google.com/scholar?hl=en&as_sdt=0%2C33&q=single+cell+rna+seq+batch+correction+Seurat+CCA
Harmony	batch correction	single cell rna seq	6200	https://scholar.google.com/scholar?hl=en&as_sdt=0%2C33&q=single+cell+rna+seq+batch+correction+Harmony
Liger	batch correction	single cell rna seq	546	https://scholar.google.com/scholar?hl=en&as_sdt=0%2C33&q=single+cell+rna+seq+batch+correction+Liger
Scanorama	batch correction	single cell rna seq	330	https://scholar.google.com/scholar?hl=en&as_sdt=0%2C33&q=single+cell+rna+seq+batch+correction+Scanorama
scVI	batch correction	single cell rna seq	474	https://scholar.google.com/scholar?hl=en&as_sdt=0%2C33&q=single+cell+rna+seq+batch+correction+scVI
Combat-seq	NA	single cell rna seq	487	https://scholar.google.com/scholar?hl=en&as_sdt=0%2C33&q=single+cell+rna+seq+Combat-seq
Seurat CCA	NA	single cell rna seq	11100	https://scholar.google.com/scholar?hl=en&as_sdt=0%2C33&q=single+cell+rna+seq+Seurat+CCA
Harmony	NA	single cell rna seq	17700	https://scholar.google.com/scholar?hl=en&as_sdt=0%2C33&q=single+cell+rna+seq+Harmony
Liger	NA	single cell rna seq	2160	https://scholar.google.com/scholar?hl=en&as_sdt=0%2C33&q=single+cell+rna+seq+Liger
Scanorama	NA	single cell rna seq	360	https://scholar.google.com/scholar?hl=en&as_sdt=0%2C33&q=single+cell+rna+seq+Scanorama
scVI	NA	single cell rna seq	628	https://scholar.google.com/scholar?hl=en&as_sdt=0%2C33&q=single+cell+rna+seq+scVI
